# Inferring evolutionary relationships among *Crenotia* species (Bacillariophyta): Evidence from natural populations and monoclonal strains from Slovakia

**DOI:** 10.64898/2026.04.13.718240

**Authors:** Alica Hindáková, Pavla Urbánková, Jana Kulichová

## Abstract

Diatoms exhibit remarkable diversity in valve morphology, with the raphe system being a fundamental feature in classification of raphid pennate diatoms. The repeated loss of one of the two raphes during evolution has led to multiple independent origins of monoraphid diatoms. The phylogenetic affinities of the monoraphid genus *Crenotia* A. Z. Wojtal, erected from *Achnanthidium thermale* Rabenhorst, have not yet been clarified with molecular data. In this study, natural populations of *Crenotia* and monoclonal strains derived from them were examined using morphological observations and multilocus phylogenetic analyses based on nuclear and plastidial molecular markers. Three species of the genus *Crenotia* form a well-supported clade placed within a subgroup of monoraphid genera, which are closely related to Cymbellales D.G. Mann and other biraphid diatoms. This study establishes the first molecular framework for representatives of the genus *Crenotia*, demonstrating their monophyly and congruent interspecific relationships recovered with multiple molecular markers. The low intraspecific sequence variability and substantial interspecific divergence, together with clear morphological and ecological differentiation, support the recognition of the three investigated species.
