## Supplementary material for "Inferring evolutionary relationships among *Crenotia* species (Bacillariophyta): Evidence from natural populations and monoclonal strains from Slovakia": Table S1

### Sheet: Table S1
TABLE S1. List of Crenotia strains represented by at least one molecular marker. NCBI accession numbers refer to a set of strains representing unique DNA sequences. BOLD IDs refer to the Barcode of Life Data Systems codes under which all obtained DNA sequences were stored, including short and/or non-unique sequences.
strain ID	taxon	locality	18S #GB	28S #GB	rbcL #GB	psbA #GB	BOLD ID
UH4-04D*	C. thermalis	#1 Močiar	NA***	NA	xxx	as UH4-02E	CRE001-26
UH4-08F	C. thermalis**	#1 Močiar	as UH4-02E****	NA	xxx	as UH4-02E	CRE002-26
UH4-02D	C. thermalis	#2 Rojkov	NA	as UH4-02E	NA	NA	CRE003-26
UH4-02E*	C. thermalis	#2 Rojkov	xxx	xxx	xxx	xxx	CRE004-26
UH4-03D*	C. thermalis**	#2 Rojkov	as UH4-02E	as UH4-02E	as UH4-02E	as UH4-02E	CRE020-26
UH4-07B	C. thermalis	#2 Rojkov	NA	as UH4-02E	NA	NA	CRE005-26
UH4-07C	C. thermalis	#2 Rojkov	NA	as UH4-02E	as UH4-04D	NA	CRE006-26
UH4-07D	C. thermalis**	#2 Rojkov	xxx	as UH4-02E	xxx	as UH4-02E	CRE007-26
UH9-05G*	C. thermalis**	#3 Gánovce	as UH4-02E	NA	as UH4-02E	NA	CRE008-26
UH9-08B	C. thermalis	#3 Gánovce	NA	as UH4-02E	NA	as UH4-02E	CRE009-26
UH9-08D	C. thermalis	#3 Gánovce	NA	as UH4-02E	NA	as UH4-02E	CRE010-26
UH9-08F	C. thermalis	#3 Gánovce	as UH4-02E	as UH4-02E	NA	NA	CRE011-26
UH9-09B	C. thermalis	#3 Gánovce	NA	as UH4-02E	NA	as UH4-02E	CRE012-26
UH9-09F	C. thermalis	#3 Gánovce	NA	as UH4-02E	NA	as UH4-02E	CRE013-26
UH9-06B*	Crenotia sp.	#4 Sivá Brada	NA	as UH9-06G	as UH9-06G	as UH9-06G	CRE014-26
UH9-06F	Crenotia sp.	#4 Sivá Brada	as UH9-06G	as UH9-06G	NA	as UH9-06G	CRE015-26
UH9-06G*	Crenotia sp.	#4 Sivá Brada	xxx	xxx	xxx	xxx	CRE016-26
UH7-02F*	C. rumrichorum	#5 Zlaté Piesky	xxx	xxx	xxx	xxx	CRE017-26
UH7-03E	C. rumrichorum	#5 Zlaté Piesky	NA	as UH7-02F	NA	NA	CRE018-26
UH7-03F*	C. rumrichorum	#5 Zlaté Piesky	NA	as UH7-02F	as UH7-02F	as UH7-02F	CRE019-26
*studied by scanning electron microscopy
** C. thermalis rbcL-type b
*** not available
****identity of overlapping amplified DNA regions

### Sheet: Table S2
TABLE S2. NCBI accession numbers of sequences included in the phylogenetic analyses. Column A-B - name of the taxon in Figures (Fig. 7, Fig. S2), and in the alignment, respectively. Columns C-G - molecular markers and their position in the alignment (bp).
		rbcL	psbC	psbA	28S	18S
Tree	Alignment	1-1524	1525-2748	2749-3702	3703-4171	4172-5748
Achnanthes brevipes CCMP100	Achnanthes_brevipes_ccmp100	na	na	na	na	AY485476.1
Achnanthes coarctatum UTEX FD185	Achnanthes_coarctatum_hk079	HQ912458.1	HQ912287.1	KM009459.1	na	HQ912594.1
Achnanthes inflata CBac2019002	Achnanthes_inflata_CBac2019002	na	na	MW484807.1	OL780360.1	OL780275.1
Achnanthes longboardia JSJ 2D6	Achnanthes_longboardia_JSJ2D6	MZ802857.1	na	na	na	MZ817016.1
Achnanthes sp. 8IV18-1C Achn-G13	Achnanthes_sp_8IV181CAchnG13	OP297418.1	OP297477.1	na	na	OP304747.1
Achnanthes sp. DOH200319-2	Achnanthes_sp_DOH2003192	na	na	na	na	MT758223.1
Achnanthes sp. GU52AB	Achnanthes_sp_GT52AB_AchnY19	MW324580.1	MW324634.1	na	na	MW327162.1
Achnanthes sp. P1 12-8-13 Achn	Achnanthes_sp_P112813	MW324579.1	MW324633.1	na	na	MW327161.1
Achnanthes sp. QAR070219-2	Achnanthes_sp_QAR0702192	na	na	na	na	MT758221.1
Achnanthidium catenatum TCC849	Achnanthidium_catenatum_TCC849	KY799133.1	na	na	na	KY863463.1
Achnanthidium gladius Ind391	Achnanthidium_gladius_Ind391	na	na	na	na	MW025231.1
Achnanthidium kranzii A100r	Achnanthidium_kranzii_A100r	KJ658379.1	na	na	na	KJ658397.1
Achnanthidium minutissimum 2	Achnanthidium_minutissimum_AD819	KJ658381.1	na	na	na	KJ658400.1
Achnanthidium minutissimum AM2006	Achnanthidium_minutissimum_AM2006	KJ658383.1	na	na	na	KJ658401.1
Achnanthidium minutissimum AT-196Gel02	achnanthidium_minutissimum_at196gel02	AM710499.1	na	na	na	AM502032.1
Achnanthidium minutissimum AW2	Achnanthidium_minutissimum_AW2	KJ658385.1	na	na	na	KJ658403.1
Achnanthidium reimeri Arei2	Achnanthidium_reimeri_Arei2	KJ658387.1	na	na	na	KJ658405.1
Achnanthidium rivulare Ariv2	Achnanthidium_rivulare_Ariv2	KJ658390.1	na	na	na	KJ658406.1
Achnanthidium saprophilum 18SCT	Achnanthidium_saprophilum_18SCT	na	na	na	na	MN602031.1
Achnanthidium saprophilum D06_036	Achnanthidium_saprophilum_D06_036	KY650833.1	na	na	na	KM084866.1
Actinella sp. 111	actinella_sp_111_111	na	na	na	na	KJ961700.1
Actinella sp. 99	actinella_sp_99_99	na	na	na	na	KJ961701.1
Adlafia brockmannii AT-111Gel10	adlafia_brockmannii_at111gel10	na	na	na	na	AM502020.1
Amphipleura pellucida ECT3568Amphipl	amphipleura_pellucida_hk287	KC309549.1	KC309621.1	KM009577.1	na	KC309477.1
Amphora commutata L1060	amphora_commutata_l1060	KX120550.1	KX120438.1	na	KX120342.1	KX120667.1
Amphora lineolata 6824-AMPH035	amphora_lineolata_6824amph035	KJ463465.1	KJ463495.1	na	na	KJ463435.1
Amphora ovalis 9490-AMPH013	amphora_ovalis_9490amph013	KJ463467.1	KJ463497.1	na	na	KJ463437.1
Amphora pediculus L1030	amphora_pediculus_l1030	HQ912403.1	HQ912389.1	na	na	HQ912417.1
Anomoeoneis fogedii FD399	anomoeoneis_fogedii_fd399	KJ011793.1	na	KJ011674.1	KJ011555.1	KJ011610.1
Anomoeoneis sphaerophora FD160	anomoeoneis_sphaerophora_fd160	KJ011795.1	na	KJ011676.1	na	KJ011612.1
Astartiella bornmanii SZCZCH1623	Astartiella_bornmanii_SZCZCH1623	MT981082.1	MT981066.1	na	na	na
Astartiella marksii SZCZE1407	Astartiella_marksii_SZCZE1407	MT981071.1	MT981056.1	na	na	MT982905.1
Astartiella persica Iran#9 stoutS59	Astartiella_sp_MPAsh2020a	MW349135.1	na	na	na	MW353605.1
Astartiella wangii SZCZCH1220	Astartiella_wangii_SZCZCH1220	MT981069.1	MT981055.1	na	na	na
Auricula flabellariformis 4vi08.1cA	auricula_flabellariformis_4vi081ca	KX120567.1	MH063975.1	na	KX120353.1	KX120682.1
Bacillaria paxillifer UTEX FD468	bacillaria_paxillifer_utexfd468	HQ912491.1	na	na	na	HQ912627.1
Bacillariophyta sp. SZCZCH170	Bacillariophyta_sp_SZCZCH170	KT943612.1	na	na	na	na
Bacillariophyta sp. SZCZCH182	Bacillariophyta_sp_SZCZCH182	KT943611.1	KT943623.1	na	na	KT943599.1
Berkeleya hyalina ECT3614Bhya	berkeleya_hyalina_hk388	KJ577882.1	KJ577917.1	na	na	KJ577847.1
Biremis panamae P136	biremis_panamae_p136_szcz18710a	KM078662.1	KM078668.1	na	na	KM078661.1
Biremis sp. CL-2014b	biremis_sp_cl2014b_nb2_e3643	KM078667.1	na	na	na	na
Caloneis lewisii UTEX FD54	caloneis_lewisii_hk060	HQ912444.1	HQ912273.1	KM009445.1	na	HQ912580.1
Caloneis silicula Cal 890 TM	caloneis_silicula_cal890tm	JN418663.1	na	JN418728.1	MN319637.1	JN418593.1
Campylodiscus ambiguus 3564.C1.1	campylodiscus_ambiguus_3564c11	KX120587.1	KX120473.1	na	KX120369.1	KX120702.1
Campylodiscus clypeus NYCMEX	campylodiscus_clypeus_nycmex	JX033021.1	KX120468.1	na	na	KX120698.1
Campylodiscus echeneis 24vii09.5.2	campylodiscus_echeneis_24vii0952	KX120590.1	na	na	na	KX120705.1
Campylodiscus impressus GCCT37	campylodiscus_impressus_gcct37	KX120599.1	KX120481.1	na	KX120377.1	KX120712.1
Campylodiscus undulatus GCCT54	campylodiscus_undulatus_gcct54	KX120601.1	KX120483.1	na	KX120379.1	KX120714.1
Climaconeis riddleae ECT3724	climaconeis_riddleae_hk178	HQ912508.1	HQ912337.1	KM009508.1	na	HQ912644.1
Climaconeis undulata ECT3743Climacund	climaconeis_undulata_hk218	KC309550.1	na	na	na	KC309478.1
Cocconeis pediculus Coco1	Cocconeis_pediculus_D36_020	KM084929.1	na	na	na	KY650805.1
Cocconeis placentula UTEX FD23	cocconeis_placentula_hk077	HQ912456.1	HQ912285.1	KM009457.1	na	HQ912592.1
Cocconeis sp. ECT3901	cocconeis_sp_hk312	KC309551.1	KC309622.1	KM009596.1	na	KC309479.1
Craspedostauros danayanus Majewska11A	Craspedostauros_danayanus_Majewska11A	MT432485.1	MT432504.1	na	na	na
Craspedostauros macewanii RMJuly19Calypso bowtieDur17	Craspedostauros_macewanii_RMJuly19Calypso	MT432488.1	MT432505.1	na	na	na
Craticula accomoda TCC107	craticula_accomoda_tcc107	KF959638.1	na	na	na	KF959652.1
Craticula cuspidata UTEX FD35	craticula_cuspidata_hk061	HQ912445.1	HQ912274.1	KM009446.1	na	HQ912581.1
Crenotia sp. UH9-06G	Cren1_UH906G	xx.1	na	xx.1	xx.1	xx.1
Crenotia rumrichorum UH7-02F	Cren2_UH702F	xx.1	na	xx.1	xx.1	xx.1
Crenotia thermalis UH4-02E	Cren3_UH402E	xx.1	na	xx.1	xx.1	xx.1
Crenotia thermalis UH4-03D	Cren4_UH403D	xx.1	na	xx.1	xx.1	xx.1
Cylindrotheca closterium ccmp1855	cylindrotheca_closterium_ccmp1855	NC_024082.1	NC_024082.1	NC_024082.1	na	HQ912645.1
Cylindrotheca fusiformis ccmp 339	cylindrotheca_fusiformis_ccmp339	na	na	na	na	AY485457.1
Cymatopleura elliptica L1333	cymatopleura_elliptica_l1333	HQ912523.1	KX120487.1	na	.1	na
Cymatopleura soleavar 27A	cymatopleura_soleavar_27a	KX120605.1	KX120490.1	na	KX120382.1	KX120721.1
Cymbella affinis CH319	cymbella_affinis_ch319	KJ011796.1	na	KJ011678.1	KJ011558.1	KJ011614.1
Cymbella mexicana CH031	cymbella_mexicana_ch031	KJ011807.1	na	KJ011689.1	na	KJ011624.1
Cymbella sp. CH023	cymbella_sp_ch023	KJ011809.1	na	KJ011691.1	KJ011570.1	KJ011626.1
Cymbopleura naviculiformis 22vi092D	cymbopleura_naviculiformis_22vi092d	KJ011815.1	na	KJ011697.1	na	KJ011632.1
Cymbopleura subcuspidata JAR89_H4Run12	cymbopleura_subcuspidata_can100068	KM999094.1	na	na	na	na
Denticula kuetzingii UTEX FD135	denticula_kuetzingii_hk104	HQ912474.1	HQ912303.1	KM009475.1	na	HQ912610.1
Dickieia ulvacea BH-sed-13	dickieia_ulvacea_bhsed13	na	na	na	na	AY485462.1
Didymosphenia geminata CH058	didymosphenia_geminata_ch058	KJ011819.1	na	KJ011701.1	na	KJ011636.1
Didymosphenia siberica B40	didymosphenia_siberica_b40	KJ011820.1	na	KJ011702.1	KJ011581.1	KJ011637.1
Diploneis subovalis UTEX FD282	diploneis_subovalis_hk084	HQ912461.1	HQ912290.1	KM009462.1	na	HQ912597.1
Diprora haenaensis 8296-Dipr001	diprora_haenaensis_8296dipr001	KC954572.1	KC954573.1	na	na	KC954571.1
Encyonema minutum	encyonema_minutum_var_pseudogracilis_fd93	KJ011824.1	na	KJ011706.1	na	KJ011641.1
Encyonema norvegica FD342	encyonema_norvegica_fd342	KJ011826.1	na	KJ011708.1	na	KJ011643.1
Encyonema triangulum 2vii091	encyonema_triangulum_2vii091	KJ011828.1	na	KJ011710.1	KJ011586.1	KJ011645.1
Encyonopsis sp. CH021	encyonopsis_sp_ch021	KJ011829.1	na	KJ011711.1	na	KJ011646.1
Entomoneis paludosa L431	entomoneis_paludosa_l431	KX120573.1	KX120458.1	na	na	KX120688.1
Entomoneis sp. CCMP467	entomoneis_sp_ccmp467	KX120577.1	KX120462.1	na	na	KX120692.1
Entomoneis sp. CS782	entomoneis_sp_hk135	HQ912495.1	HQ912324.1	KM009496.1	na	HQ912631.1
Eolimna cf. minima BM42	eolimna_cf_minima_e3211_bm42	EF143279.1	na	na	na	EF151966.1
Eolimna minima AT-70Gel18	eolimna_minima_at70gel18	AM710427.1	na	na	na	AM501962.1
Epithemia argus CH211	epithemia_argus_ch211	HQ912394.1	HQ912380.1	na	KX120335.1	HQ912408.1
Epithemia turgida CYTX021	epithemia_turgida_cytx021	KX120564.1	KX120451.1	na	na	KX120679.1
Eucocconeis laevis TCC672	eucocconeis_laevis_tcc672	na	na	na	na	KT072990.1
Eunophora sp. 107	eunophora_sp_107_107	na	na	na	na	KJ961694.1
Eunotia bilunaris	eunotia_bilunaris_hk086	HQ912463.1	HQ912292.1	KM009464.1	na	HQ912599.1
Eunotia glacialis UTEX FD46	eunotia_glacialis_hk069	HQ912450.1	HQ912279.1	KM009451.1	na	HQ912586.1
Eunotia sp. ECT3676Eunotia	eunotia_sp_hk286	KC309552.1	KC309623.1	na	na	KC309480.1
Fallacia cf. forcipata Fallacia8	fallacia_cf_forcipata_e3662_fallacia8	EF143289.1	na	na	na	EF151960.1
Fallacia monoculata UTEX FD254	fallacia_monoculata_hk082	HQ912460.1	HQ912289.1	KM009461.1	na	HQ912596.1
Fallacia pygmaea UTEX FD294	fallacia_pygmaea_hk093	HQ912469.1	HQ912298.1	KM009470.1	na	HQ912605.1
Fistulifera pelliculosa CCMP543	fistulifera_pelliculosa_ccmp543	na	na	na	na	AY485454.1
Fragilariopsis cylindrus E8C2	fragilariopsis_cylindrus_e8c2	NC_045244.1	NC_045244.1	na	na	na
Frustulia septentrionalis KD2	frustulia_septentrionalis_kd2	KU663128.1	na	MW039466.1	KU663123.1	MW039473.1
Frustulia vulgaris MIC10-15	frustulia_vulgaris_mic1015	HF562253.1	na	na	na	MW039474.1
Geissleria baicalosimilis B088	geissleria_baicalosimilis_b088	KJ787116.1	na	na	na	KJ787113.1
Geissleria decussis FD50	geissleria_decussis_fd50	KJ011830.1	na	KJ011712.1	na	KJ011647.1
Gogorevia ovalis VN324	Gogorevia_ovalis_VN324	MT210185.1	na	na	na	MT193498.1
Gogorevia ovalis VN362	Gogorevia_ovalis_VN362	MT210187.1	na	na	na	MT193500.1
Gogorevia rinatii VN342	Gogorevia_rinatii_VN342	MT210181.1	na	na	na	MT193494.1
Gogorevia uniseriata Ef26	Gogorevia_uniseriata_Ef26	MT210188.1	na	na	na	MT193501.1
Gomphoneis minuta CH053	gomphoneis_minuta_ch053	KY499654.1	na	KY499654.1	na	KJ011648.1
Gomphoneis sp. 29vi091A	gomphoneis_sp_29vi091a	KJ011832.1	na	KJ011714.1	KJ011590.1	KJ011649.1
Gomphonema angustatum FD434	gomphonema_angustatum_fd434	KJ011835.1	na	KJ011717.1	na	KJ011652.1
Gomphonema parvulum FD240	gomphonema_parvulum_fd240	KJ011842.1	na	KM009460.1	na	KJ011659.1
Gyrosigma acuminatum UTEX FD317	gyrosigma_acuminatum_hk085	HQ912462.1	HQ912291.1	KM009463.1	na	HQ912598.1
Gyrosigma limosum 05DB5_18	gyrosigma_limosum_05db518	na	na	na	na	KF417678.1
Halamphora coffeaeformis L1399	halamphora_coffeaeformis_l399	na	KX120435.1	na	na	KX120664.1
Halamphora montana L1327	halamphora_montana_l1327	KX120549.1	KX120437.1	na	KX120341.1	KX120666.1
Hantzschia amphioxys Ant024	hantzschia_amphioxys_f_muelleri_ant024_fla05	na	na	na	na	KM116106.1
Hantzschia amphioxys UTXFD339	hantzschia_amphioxys_utxfd339_e01	na	na	na	na	KM116088.1
Haslea ostrearia NCC 148.78	haslea_ostrearia	HE663062.1	na	na	na	MW561352.1
Haslea pseudostrearia TA280	haslea_pseudostrearia_ta280	na	na	na	na	KY320350.1
Hippodonta capitata AT-124.24	hippodonta_capitata_at12424	AM710432.1	na	na	na	AM501966.1
Humidophila australis FLB07	humidophila_australis_ant013_flb07	na	na	na	na	KM116119.1
Karayevia ploenensis D03_034	Karayevia_ploenensis_D03_034	KM084931.1	na	na	na	KM084870.1
Karayevia sp. SVN529	Karayevia_sp_SVN529	MW826271.1	na	na	na	MW826079.1
Lemnicola hungarica UTEX FD456	lemnicola_hungarica_hk129	HQ912490.1	HQ912319.1	KM009491.1	na	HQ912626.1
Lemnicola hungarica HYT_D002	Lemnicola_hungarica_HYT_D002	KY412432.1	na	na	KY354246.1	KY354248.1
Lemnicola hungarica Lemn1	Lemnicola_hungarica_Lemn1	na	na	na	na	KJ658407.1
Gogorevia uniseriata HYT_D001	Lemnicola_uniseriata_HYT_D001	KY412433.1	na	na	KY354247.1	KY354249.1
Luticola desmetii D300_028	Luticola_desmetii_D300028	OR355398.1	na	na	na	OR352035.1
Luticola higleri D299_010	Luticola_higleri_D299010	OR355397.1	na	na	na	OR352034.1
Luticola permuticopsis A01	luticola_permuticopsis_ant002_a01	na	na	na	na	KM116124.1
Luticola sp. FLC01	luticola_sp_lfs2014_ant002_flc01	na	na	na	na	KM116123.1
Lyrella atlantica E3467	lyrella_atlantica_pet4_e3467	AY571747.1	na	na	na	AJ544659.1
Lyrella hennedyi E3462	lyrella_hennedyi_pet12_e3462	AY571755.1	na	na	na	MH063472.1
Mastogloia sp. 29x07-6B	mastogloia_sp_hk136	HQ912496.1	HQ912325.1	KM009497.1	na	na
Mastogloia sp. ECT3762Masto5	mastogloia_sp_hk314	KC309553.1	na	na	na	KC309481.1
Mayamaea atomus AT-115Gel07	mayamaea_atomus_at115gel07	AM710434.1	na	na	na	AM501968.1
Mayamaea fossalis TCC366	mayamaea_fossalis_var_fossalis_tcc366	KF959641.1	na	na	na	KF959655.1
Mayamaea permitis AT-101Gel04	mayamaea_permitis_at101gel04	AM710435.1	na	na	AM710524.1	AM501969.1
Mayamaea terrestris D27_006	mayamaea_terrestris_d27006_b400040841	KM084964.1	na	na	na	KM084898.1
Meuniera membranacea ECT3896Meuneira	meuniera_membranacea_hk313	KC309554.1	KC309624.1	KM009597.1	na	KC309482.1
Monoraphid sp. KSA2015-37 diamond-G1	Monoraphid_sp_diamond	MH064141.1	MH064047.1	na	na	MH063509.1
Monoraphid sp. KSA2015-37 navic-G20	Monoraphid_sp_navic	MH064142.1	na	na	na	MH063510.1
Navicula cryptocephala UTEX FD109	navicula_cryptocephala_hk090	HQ912467.1	HQ912296.1	KM009468.1	na	HQ912603.1
Navicula cryptotenella AT-210Gel05	navicula_cryptotenella_at210gel05	AM710482.1	na	na	AM710567.1	AM502011.1
Neidium affine UTEX FD127	neidium_affine_hk064	HQ912447.1	HQ912276.1	KM009448.1	na	HQ912583.1
Neidium bisulcatum UTEX FD417	neidium_bisulcatum_hk076	HQ912455.1	HQ912284.1	KM009456.1	na	HQ912591.1
Neidium productum UTEX FD116	neidium_productum_hk063	HQ912446.1	HQ912275.1	KM009447.1	na	HQ912582.1
Nitzschia filiformis UTEX FD267	nitzschia_filiformis_hk073	HQ912453.1	HQ912282.1	KM009454.1	na	HQ912589.1
Nitzschia martyana 3VIII07N.martyana	nitzschia_martyana_nav_sp_hk405	KJ577899.1	KJ577933.1	na	na	KJ577862.1
Nitzschia palea Spain A3	nitzschia_palea_spaina3	FN557022.1	na	na	na	na
Parlibellus hamulifer GU44AK-4Parlibellus	parlibellus_hamulifer_hk409	KJ577903.1	KJ577937.1	na	na	KJ577866.1
Pauliella taeniata CCMP1115	Pauliella_taeniata_CCMP1115	KJ658391.1	na	na	na	KJ658408.1
Petrodictyon sp. 19vi08.2cPe	petrodictyon_sp_19vi082cpe	KX120608.1	KX120493.1	na	na	na
Petrodictyon sp. 3615.3	petrodictyon_sp_36153	KX120606.1	KX120491.1	na	na	na
Petroneis humerosa E3468	petroneis_humerosa_pet14_e3568	AY571757.1	na	na	na	na
Phaeodactylum tricornutum ICE-H	phaeodactylum_tricornutum	MN937452.1	NC_008588.1	MN937452.1	na	OQ231294.1
Pinnularia acuminata PIN876TM	pinnularia_acuminata_pin876tm	MH707953.1	na	JN418732.1	MH707896.1	JN418597.1
Pinnularia borealis (Tor12)h	pinnularia_borealis_tor12d	MH707992.1	na	JN418705.1	MH707920.1	JN418570.1
Pinnularia brebissonii UTEX FD274	pinnularia_brebissonii_hk092	HQ912468.1	HQ912297.1	KM009469.1	na	HQ912604.1
Pinnularia grunowii PIN889MG	pinnularia_grunowii_pin889mg	JN418658.1	na	JN418723.1	MN319630.1	JN418588.1
Pinnularia neglectiformis PIN706F	pinnularia_neglectiformis_pin706f	MH707959.1	na	JN418731.1	OL780367.1	JN418596.1
Pinnularia termitina UTEX FD484	pinnularia_termitina_hk088	HQ912465.1	HQ912294.1	KM009466.1	na	HQ912601.1
Pinnunavis sp. 118	pinnunavis_sp_118_118	na	na	na	na	KJ961669.1
Placoneis abiskoensis FD363	placoneis_abiskoensis_fd363	KJ011850.1	na	KJ011733.1	KJ011607.1	KJ011667.1
Placoneis clementis UTEX FD419	placoneis_clementis_fd419	KJ011851.1	na	KJ011734.1	na	KJ011668.1
Placoneis elginensis UTEX FD416	placoneis_elginensis_hk096	HQ912471.1	HQ912300.1	KM009472.1	na	HQ912607.1
Planothidium frequentissimum PF1	Planothidium_frequentissimum_PF1	KJ658392.1	na	na	na	KJ658409.1
Planothidium lanceolatum D06_047	planothidium_lanceolatum_d06047_b400040874	KY650811.1	na	na	na	KY650782.1
Planothidium lanceolatum PL2	Planothidium_lanceolatum_PL2	KJ658393.1	na	na	na	KJ658410.1
Planothidium lanceolatum PL3	Planothidium_lanceolatum_PL3	KJ658389.1	na	na	na	KJ658411.1
Planothidium victorii	planothidium_sp_styx_1_lcrs1811	JQ610172.1	na	na	na	JQ610164.1
Pleurosigma intermedium	pleurosigma_intermedium	na	na	na	na	AY485489.1
Pleurosigma planktonicum	pleurosigma_planktonicum	na	na	na	na	AY485514.1
Pleurosigma sp. 102	pleurosigma_sp_102	na	na	na	na	KJ961710.1
Prestauroneis integra AT-177.13	prestauroneis_integra_at17713	AM710492.1	na	na	na	AM502025.1
Proschkinia luticola KNU_B16024	Proschkinia_luticola_KNTB16024	MK887894.1	na	na	na	MN270929.1
Protokeelia bassonii 3564.A20	protokeelia_bassonii_3564a20	KX120563.1	KX120450.1	na	na	KX120678.1
Psammodictyon constrictum s0309	psammodictyon_constrictum_s0309	AB430697.1	na	AB430737.1	AB430657.1	AB430617.1
Psammodictyon panduriforme UTCC162	psammodictyon_panduriforme_utcc162	na	na	na	na	AY485485.1
Psammothidium chlidanos PSchli	Psammothidium_chlidanos_PSchli	KJ658394.1	na	na	na	KJ658412.1
Psammothidium daonense PS3	Psammothidium_daonense_PS3	KJ658395.1	na	na	na	KJ658413.1
Psammothidium papilio Ant022	psammothidium_papilio_ant022_flb10	na	na	na	na	KM116121.1
Pseudogomphonema cf. kamschaticum E3460	pseudogomphonema_cf_kamschaticum_pet5_e3460	AY571748.1	na	na	na	AJ535152.1
Pseudogomphonema sp. p382	pseudogomphonema_sp_p382_p382	na	na	na	na	AJ535152.1
Pseudonitzschia fryxelliana NWFSC 241	pseudonitzschia_fryxelliana_nwfsc241	JN050302.1	na	na	JN050296.1	na
Pseudonitzschia hasleana NWFSC 186	pseudonitzschia_hasleana_nwfsc186	JN050304.1	na	na	JN050298.1	na
Pseudonitzschia micropora PnKk14	pseudonitzschia_micropora_pnkk14	na	na	na	JN252433.1	KP709003.1
Pseudonitzschia multiseries CNS00159	pseudonitzschia_multiseries	MZ286300.1	MW722945.1	MW722945.1	na	MZ267108.2
Reimeria sinuata TCC735	reimeria_sinuata_tcc735	na	na	na	na	JN790291.1
Rhoicosphenia cf. abbreviata EWT-2016	Rhoicosphenia_cf_abbreviata_EWT_2016_01	KU965578.1	na	na	KU965571.1	KU965565.1
Rhoicosphenia stoermeri 03	Rhoicosphenia_stoermeri_03	na	na	na	KU965573.1	KU965566.1
Rhopalodia cf. gibba nycRhop	rhopalodia_cfgibba_nycrhop	KX120558.1	KX120446.1	na	na	na
Rhopalodia contorta L1299	rhopalodia_contorta_l1299	HQ912392.1	HQ912378.1	na	KX120334.1	HQ912406.1
Rhopalodia parallela L1370	rhopalodia_parallela_l1370	KX120557.1	KX120445.1	na	KX120347.1	KX120673.1
Rossia sp. E3333	rossia_sp_e3333	EF143281.1	na	na	na	EF151968.1
Rossithidium anastasiae Ros1	Rossithidium_anastasiae_Ros1	KJ658396.1	na	na	na	KJ658414.1
Schizostauron rawaii SZCZE1423	Schizostauron_rawaii_SZCZE1423	MT981077.1	MT981061.1	na	na	MT982909.1
Schizostauron trachyderma SZCZE1420	Schizostauron_trachyderma_SZCZE1420	MZ520768.1	MZ520768.1	na	na	MT982906.1
Scoliopleura peisonis UTEX FD13	scoliopleura_peisonis_hk103	HQ912473.1	HQ912302.1	KM009474.1	na	HQ912609.1
Sellaphora auldreekie DUN1	sellaphora_auldreekie_e3018_dun1	EF143276.1	na	na	na	EF151965.1
Sellaphora blackfordensis (Bfp5x8)F1-3	sellaphora_blackfordensis_bfp5x8f13	JN418669.1	na	JN418734.1	na	JN418599.1
Sellaphora laevissima THR1	sellaphora_laevissima_e3173_thr1	na	na	na	na	EF151979.1
Sellaphora pupula THR14	sellaphora_pupula_e3160_thr14	EF143264.1	na	na	na	EF151963.1
Seminavis robusta GU7X-7 Seminav-1	seminavis_robusta_GT7X7	MH040279.1	MH040253.1	na	na	MH040330.1
Stauroneis acuta UTEX FD51	stauroneis_acuta_hk059	HQ912443.1	HQ912272.1	KM009444.1	na	HQ912579.1
Stauroneis gracilior AT-117Gel17	stauroneis_gracilior_at117gel17	AM710454.1	na	na	AM710543.1	AM501988.1
Staurotropis americana FishPassMangrove staurosA1	Staurotropis_americana_FishPassMangrove	KX981834.1	KX981808.1	na	na	KX981855.1
Stenopterobia curvula L541	stenopterobia_curvula_l541	HQ912402.1	HQ912388.1	na	na	na
Stenopterobia pumila SwampA	stenopterobia_pumila_swampa	JX033016.1	KX120544.1	na	JX032940.1	KX120777.1
Stenopterobia sp. 50	stenopterobia_sp_50_50	na	na	na	na	KJ961655.1
Surirella iconella LO159	surirella_iconella_lo159	JX032956.1	na	na	na	na
Surirella minuta JGOH.5	surirella_minuta_jgoh5	KX120610.1	KX120495.1	na	KX120387.1	KX120726.1
Surirella splendida NOR1SR2A	surirella_splendida_nor1sr2a	JX033005.1	KX120529.1	na	na	KX120762.1
Surirella striatula L1064	surirella_striatula_l1064	KX120638.1	KX120525.1	na	na	KX120758.1
Thalassiophysa hyalina 4vi08.1cT	thalassiophysa_hyalina_4vi081ct	KX120552.1	KX120440.1	na	na	KX120669.1
Tryblionella compressa	tryblionella_compressa	HQ337573.1	na	na	na	na
Undatella sp. p446	undatella_sp_p446_p446	na	na	na	na	AJ535163.1

### Sheet: Table S3
TABLE S3. Partitioning scheme of the concatenated alignment and selected substitution models. Position of plastidial markers is indicated in Table S2.
partition	position in the alignment	selected model
plastid 1st	1-3702\3	GTR+F+I+R4
plastid 2nd	2-3702\3	TVM+F+I+R3
plastid 3rd	3-3702\3	GTR+F+I+R5
28S	3703-4171	GTR+F+I+R3
18S	4172-5748	GTR+F+I+R5

### Sheet: Table S4
TABLE S4. AU test assessing the position of Crenotia within group Monoraphids 1. LogL = log-likelihood of data given the un-/constrained topology, p-value = AU test probability (values <0,05 that indicate rejection are in bold), RSS = bootstrap approximation diagnostic (lower values are more reliable), Constraint = clade constraint used to generate the topology (groups are explained in Table S2 a…
Tree ID	LogL	p-value	RSS	Constraint
1	-86011.8	0,655	7.3	unconstraint
5	-86011.8	0,638	3.272	((Crenotia, Monoraphid sp. diamond, Monoraphid sp. navic) other Monoraphids 1) other taxa
6	-86011.8	0,693	3.154	((Crenotia, Planothidium) other Monoraphids 1) other taxa
7	-86024.4	0,057	3.954	((Crenotia, Lemnicola, Gogorevia) other Monoraphids 1) other taxa
4	-86032.6	0,109	4.127	((Crenotia, Cocconeis) other Monoraphids 1) other taxa
3	-86033.6	0,055	4.593	((Crenotia, Achnanthidium (8,3), Rossithidium, Psammothidium, Eucocconeis, Pauliella) other Monoraphids 1) other taxa
2	-86054.3	0,016	14.978	((Crenotia, Achnanthidium (8)) other Monoraphids 1) other taxa
